# OGP: A Repository of Experimentally Characterized O-Glycoproteins to Facilitate Studies on O-Glycosylation

**DOI:** 10.1101/2020.03.03.975755

**Authors:** Jiang-Ming Huang, Meng-Xi Wu, Yang Zhang, Si-Yuan Kong, Ming-Qi Liu, Bi-Yun Jiang, Peng-Yuan Yang, Wei-Qian Cao

## Abstract

Numerous studies on cancer, biopharmaceuticals, and clinical trials have necessitated comprehensive and precise analysis of protein O-glycosylation. However, the lack of updated and convenient databases deters the storage and utilization of emerging O-glycoprotein data. To resolve this issue, an O-glycoprotein repository named OGP was established in this work. It was constructed with a collection of O-glycoprotein data from different sources. OGP contains 9354 O-glycosylation sites and 11,633 site-specific O-glycans mapping to 2133 O-glycoproteins, and it is the largest O-glycoprotein repository thus far. Based on the recorded O-glycosites, an O-glycosylation site prediction tool was developed. Moreover, an OGP-backed website is already available (http://www.oglyp.org/). The website comprises four specially designed and user-friendly modules: Statistic Analysis, Database Search, Site Prediction, and Data Submit. The first version of OGP repository and the website allow users to obtain vast O-glycoprotein related information, such as protein accession numbers, glycopeptides, site-specific glycan structures, experimental methods, and potential glycosylation sites. O-glycosylation data mining can be performed efficiently on this website, which can greatly facilitates O-glycosylation studies.
