## Supplementary material for "OGP: A Repository of Experimentally Characterized O-Glycoproteins to Facilitate Studies on O-Glycosylation": Table1

### Sheet: Sheet1
Supplementary Table 1 Comparison of OGP with other available O-glycoproteome databases
Database	Type	Species	Charateristic	References	URL
OGP	O-glycoproteins	Multiple	A new, largest, comprehensive and experimental characterized O-glycoprotein database providing site-specific glycan information	This article	http://www.oglyp.org/
O-GlycBase	O-glycoproteins	Multiple	Providing site information and some O-glycan structures. Stopped updating since 2002	[9]	http://www.cbs.dtu.dk/databases/OGLYCBASE/
UNICARBKB	N- and O-glycoprotein	Multiple	Providing mainly N-glycoprotein information and a small portion of O-glycoprotein information	[10]	http://www.unicarbkb.org/
PROCARB	Protein structure from pdb and 3D models of N- and O-glycoproteins	Multiple	Providing 3D models of N-and O-glycoproteins	[11]	http://www.procarb.org/procarbdb/
dbPTM	PTMs( theoretical and predicted)	Multiple	An integrated resource for PTMs containing over 130 PTM types. No site-specific O-glycosylation information	[12, 13]	http://dbptm.mbc.nctu.edu.tw/
ProGlycProt	N and O-glycoproteins	Bacterial and Archaeal	Providing only bacterial and archaeal related glycosylation information	[14]	http://www.proglycprot.org/
GlycoSuiteDB	O-and N-glycoproteins	Multiple	Providing glycan structures and their related information without site-specific glycan information	[15,16]	http://www.glycosuite.com.
OGTSite	Verified O-GlcNAcylation sites	Multiple	A small scale database providing O-GlcNAcylation site information	[17]	http://csb.cse.yzu.edu.tw/OGTSite/introduction.php
dbOGAP	O-GlcNAcylated proteins	Multiple	Providing only O-GlcNAcylated protein information, no mucin-type O-glycoprotein information	[18]	http://cbsb.lombardi.georgetown.edu/ OGAP.html
GlycoEpitope	Carbohydrate antigens and antibodies	Multiple	Providing glycan structures identified as epitopes such as Tn, STn and Lewis X.	[19]	https://www.glycoepitope.jp/
Glycofly	N-glycoproteins	Drosophila melanogaster	Providing only Drosophila melanogaster related N-glycosylation information, no O-glycosylation information	[20]	http://betenbaugh.org/GlycoFly/.
Unipep	N-glycoproteins	Homo sapiens	Providing only human related N-glycosite information, no O-glycosite information	[21]	www.unipep.org.
Glycofish	N-glycoproteins	Danio Rerio	Providing only zebrafish related N-glycprotein information, no O-glycosylation information	[22]	http://betenbaugh.org/GlycoFish/.
GlycoProtDB	N-glycoproteins	Multiple	Providing only model organisms (C. elegans , mouse (C57BL/6, male) and human) related N-glycoprotein information, no O-glycosylation information	[23, 24]	http://jcggdb.jp/rcmg/gpdb/index.action
Note: The references are listed in Supplementary Files.
